# Metadichol, a modulator that controls expression of Toll Like Receptors in Cancer Cell Lines

**DOI:** 10.1101/2024.08.18.608483

**Authors:** P.R. Raghavan

## Abstract

Toll-like receptors are essential players in the innate immune signaling system and play critical roles in recognizing pathogen-associated and damage-associated molecular patterns. Its presence in various cancer cells, including breast, ovarian, cervical, colon, hepatocellular carcinoma, prostate, lung cancer, melanoma, and neuroblastoma cells, has been associated with cancer progression, immune evasion, apoptosis, and chemoresistance. Despite extensive research, no small molecules can induce the expression of all TLRs in cancer cells have been identified. This study investigated the effects of metadichol, a nanoemulsion of long-chain alcohols, on the expression of TLR receptor families 1–10 in cancer cell lines. Using quantitative polymerase chain reaction (qPCR) and other molecular biology techniques, we assessed the concentration-dependent effects of metadichol on TLR expression, which ranged from 1 picogram per ml to 100 nanograms per ml. Our results show that metadichol can modulate TLR expression in a cancer cell type-specific manner, with TLR4 being upregulated in lung cancer cells, enhancing antitumor effects but downregulated in other cancer lines, reducing inflammation.

Furthermore, TLR7, TLR8, and TLR9 are upregulated in certain cell lines. Importantly, metadichol induced the downregulation of MYD88, TRAF6, and IRAK4 across various cell lines, suggesting considerable potential to inhibit tumor growth, enhance apoptosis, and reduce metastasis. This broad-spectrum gene activation supports a multitarget therapeutic approach, making metadichol the first molecule to target the entire TLR family without the need for complex biological methods such as CRISPR—alternatively, virus grafting techniques. Our findings underscore the potential of metadichol in treating complex diseases involving multiple pathways, such as cancer, chronic inflammatory pathways, and infectious diseases, highlighting noteworthy advancements in cancer therapy.
