## Supplementary material for "Metadichol, a modulator that controls expression of Toll Like Receptors in Cancer Cell Lines": raw Data

### Sheet: MDAMB-231
			Treatment Group	TLR1	GAPDH	∆Cq	∆∆Cq	Fold change 2^-∆∆Cq
			Control	30.83	20.62	10.21	0	1
			1 pg	29.199	21.08	8.11901	-2.09099	4.26039
			100 pg	28.0482	19.32	8.72819	-1.48181	2.79299
			1 ng	30.0022	22.13	7.87219	-2.33781	5.05533
			100 ng	30.3557	20.95	9.4057	-0.804304	1.7463
			Treatment Group	TLR2	GAPDH	∆Cq	∆∆Cq	Fold change 2^-∆∆Cq
			Control	29.0103	20.62	8.39026	0	1
			1 pg	29.9879	21.08	8.90793	0.517667	0.698501
			100 pg	27.7944	19.32	8.47444	0.0841798	0.943321
			1 ng	30.2187	22.13	8.08872	-0.301547	1.23246
			100 ng	29.7819	20.95	8.83186	0.441594	0.736321
			Treatment Group	TLR3	GAPDH	∆Cq	∆∆Cq	Fold change 2^-∆∆Cq
			Control	33.48	20.62	12.86	0	1
			1 pg	33.53	21.08	12.45	-0.41	1.32869
			100 pg	32.31	19.32	12.99	0.13	0.913831
			1 ng	33.77	22.13	11.64	-1.22	2.32947
			100 ng	33.51	20.95	12.56	-0.3	1.23114
			Treatment Group	TLR4	GAPDH	∆Cq	∆∆Cq	Fold change 2^-∆∆Cq
			Control	32.463	20.62	11.843	0	1
			1 pg	33.1213	21.08	12.0413	0.198345	0.87155
			100 pg	35.8564	19.32	16.5364	4.69343	0.038649
			1 ng	35.5433	22.13	13.4133	1.57033	0.33673
			100 ng	35.577	20.95	14.627	2.78402	0.145187
			Treatment Group	TLR5	GAPDH	∆Cq	∆∆Cq	Fold change 2^-∆∆Cq
			Control	32.24	20.62	11.62	0	1
			1 pg	32.52	21.08	11.44	-0.18	1.13288
			100 pg	29.62	19.32	10.3	-1.32	2.49666
			1 ng	31.62	22.13	9.49	-2.13	4.37717
			100 ng	32.78	20.95	11.83	0.21	0.864537
			Treatment Group	TLR6	GAPDH	∆Cq	∆∆Cq	Fold change 2^-∆∆Cq
			Control	29.26	20.62	8.64	0	1
			1 pg	30.1	21.08	9.02	0.38	0.768438
			100 pg	28.46	19.32	9.14	0.5	0.707107
			1 ng	29.35	22.13	7.22	-1.42	2.67586
			100 ng	30.73	20.95	9.78	1.14	0.45376
			Treatment Group	TLR7	GAPDH	∆Cq	∆∆Cq	Fold change 2^-∆∆Cq
			Control	32.7772	20.62	12.1572	0	1
			1 pg	37.59	21.08	16.51	4.35276	0.0489426
			100 pg	32.61	19.32	13.29	1.13276	0.456041
			1 ng	37.3971	22.13	15.2671	3.1099	0.115831
			100 ng	33.7262	20.95	12.7762	0.618963	0.651139
			Treatment Group	TLR8	GAPDH	∆Cq	∆∆Cq	Fold change 2^-∆∆Cq
			Control	34.32	20.62	13.7	0	1
			1 pg	34.99	21.08	13.91	0.21	0.864537
			100 pg	32.2	19.32	12.88	-0.82	1.76541
			1 ng	33.81	22.13	11.68	-2.02	4.05584
			100 ng	31.7	20.95	10.75	-2.95	7.72749
			Treatment Group	TLR10	GAPDH	∆Cq	∆∆Cq	Fold change 2^-∆∆Cq
			Control	28.22	20.62	7.6	0	1
			1 pg	31.71	21.08	10.63	3.03	0.122428
			100 pg	28.1	19.32	8.78	1.18	0.441351
			1 ng	34.34	22.13	12.21	4.61	0.0409498
			100 ng	30.87	20.95	9.92	2.32	0.200267
			Treatment Group	TRIF	GAPDH	∆Cq	∆∆Cq	Fold change 2^-∆∆Cq
			Control	33.504	20.62	12.884	0	1
			1 pg	33.6939	21.08	12.6139	-0.270057	1.20586
			100 pg	33.1429	19.32	13.8229	0.938908	0.521628
			1 ng	32.5775	22.13	10.4475	-2.43646	5.41311
			100 ng	33.2637	20.95	12.3137	-0.570283	1.48482
			Treatment Group	TRAF3	GAPDH	∆Cq	∆∆Cq	Fold change 2^-∆∆Cq
			Control	32.11	20.62	11.49	0	1
			1 pg	35.6	21.08	14.52	3.03	0.122428
			100 pg	30.44	19.32	11.12	-0.37	1.29235
			1 ng	34.23	22.13	12.1	0.61	0.655197
			100 ng	30.49	20.95	9.54	-1.95	3.86375
			Treatment Group	TRAF6	GAPDH	∆Cq	∆∆Cq	Fold change 2^-∆∆Cq
			Control	33.77	20.62	13.15	0	1
			1 pg	34.73	21.08	13.65	0.5	0.707107
			100 pg	35.38	19.32	16.06	2.91	0.133046
			1 ng	35.2	22.13	13.07	-0.08	1.05702
			100 ng	36.36	20.95	15.41	2.26	0.208772
			Treatment Group	TLR9	GAPDH	∆Cq	∆∆Cq	Fold change 2^-∆∆Cq
			Control	30.925	20.62	10.305	0	1
			1 pg	34.0752	21.08	12.9952	2.69021	0.154941
			100 pg	28.4417	19.32	9.12171	-1.18329	2.27094
			1 ng	30.54	22.13	8.41	-1.895	3.71922
			100 ng	28.3794	20.95	7.42942	-2.87558	7.33897
			Treatment Group	MYD88	GAPDH	∆Cq	∆∆Cq	Fold change 2^-∆∆Cq
			Control	30.0953	20.62	9.47534	0	1
			1 pg	28.4417	21.08	7.36171	-2.11363	4.3278
			100 pg	29.73	19.32	10.41	0.934691	0.523155
			1 ng	29.3089	22.13	7.17892	-2.29642	4.91238
			100 ng	31.0919	20.95	10.1419	0.666507	0.63003
			Treatment Group	IRAK4	GAPDH	∆Cq	∆∆Cq	Fold change 2^-∆∆Cq
			Control	31.82	20.62	11.2	0	1
			1 pg	31.53	21.08	10.45	-0.75	1.68179
			100 pg	27.99	19.32	8.67	-2.53	5.77572
			1 ng	30.43	22.13	8.3	-2.9	7.46426
			100 ng	28.88	20.95	7.93	-3.27	9.64646
		Sr. No.	Treatment Details	Control	1pg	100pg	1ng	100ng
		1	TLR1	1	4.26	2.79	5.06	1.75
		2	TLR2	1	0.7	0.94	1.23	0.74
		3	TLR3	1	1.33	0.91	2.33	1.23
		4	TLR4	1	0.87	0.04	0.34	0.15
		5	TLR5	1	1.13	2.5	4.38	0.86
		6	TLR6	1	0.77	0.71	2.68	0.45
		7	TLR7	1	0.05	0.46	0.12	0.65
		8	TLR8	1	0.86	1.77	4.06	7.73
		9	TLR9	1	0.15	2.27	3.72	7.34
		10	TLR10	1	0.12	2.77	1.59	7.88
		11	MYD88	1	4.33	0.52	4.91	0.63
		13	TRAF6	1	0.71	0.13	1.06	0.21
		14	TRAF3	1	0.12	1.29	0.66	3.86
		15	TRIF	1	1.21	0.52	5.41	1.48
		16	IRAK4	1	1.68179	5.77572	7.46426	9.64646

### Sheet: A549
			Treatment Group	TLR1	GAPDH	∆Cq	∆∆Cq	Fold change 2^-∆∆Cq
			Control	28.498	21.1	7.39797	0	1
			1 pg	30.87	21.78	9.09	1.69203	0.309491
			100 pg	33.3815	22.52	10.8615	3.46358	0.0906481
			1 ng	29.5845	19.83	9.7545	2.35653	0.195261
			100 ng	34.5094	23.63	10.8794	3.4814	0.0895355
			Treatment Group	TLR2	GAPDH	∆Cq	∆∆Cq	Fold change 2^-∆∆Cq
			Control	28.413	21.1	7.31301	0	1
			1 pg	27.8489	21.78	6.0689	-1.24411	2.36873
			100 pg	34.4038	22.52	11.8838	4.57078	0.0420783
			1 ng	31.44	19.83	11.61	4.29695	0.0508732
			100 ng	33.6022	23.63	9.97223	2.65922	0.158305
			Treatment Group	TLR3	GAPDH	∆Cq	∆∆Cq	Fold change 2^-∆∆Cq
			Control	28.73	21.1	7.63	0	1
			1 pg	30.3	21.78	8.52	0.89	0.539614
			100 pg	35.08	22.52	12.56	4.93	0.0328036
			1 ng	28.41	19.83	8.58	0.95	0.517632
			100 ng	34.4	23.63	10.77	3.14	0.11344
			Treatment Group	TLR4	GAPDH	∆Cq	∆∆Cq	Fold change 2^-∆∆Cq
			Control	34.8	21.1	13.7	0	1
			1 pg	32.52	21.78	10.74	-2.96	7.78124
			100 pg	34.21	22.52	11.69	-2.01	4.02782
			1 ng	33.5	19.83	13.67	-0.03	1.02101
			100 ng	35.82	23.63	12.19	-1.51	2.8481
			Treatment Group	TLR5	GAPDH	∆Cq	∆∆Cq	Fold change 2^-∆∆Cq
			Control	32.39	21.1	11.29	0	1
			1 pg	30.95	21.78	9.17	-2.12	4.34694
			100 pg	32.55	22.52	10.03	-1.26	2.39496
			1 ng	32.57	19.83	12.74	1.45	0.366021
			100 ng	32.41	23.63	8.78	-2.51	5.6962
			Treatment Group	TLR6	GAPDH	∆Cq	∆∆Cq	Fold change 2^-∆∆Cq
			Control	28.22	21.1	7.12	0	1
			1 pg	30.36	21.78	8.58	1.46	0.363493
			100 pg	34.3457	22.52	11.8257	4.70574	0.0383206
			1 ng	27.48	19.83	7.65	0.53	0.692555
			100 ng	34.03	23.63	10.4	3.28	0.102949
			Treatment Group	TLR7	GAPDH	∆Cq	∆∆Cq	Fold change 2^-∆∆Cq
			Control	32.67	21.1	11.57	0	1
			1 pg	30.165	21.78	8.385	-3.185	9.09456
			100 pg	33.357	22.52	10.837	-0.732959	1.66204
			1 ng	31.0893	19.83	11.2593	-0.310708	1.24032
			100 ng	34.6813	23.63	11.0513	-0.518722	1.43269
			Treatment Group	TLR8	GAPDH	∆Cq	∆∆Cq	Fold change 2^-∆∆Cq
			Control	28.6839	21.1	7.58387	0	1
			1 pg	29.48	21.78	7.7	0.116135	0.922656
			100 pg	30.67	22.52	8.15	0.566135	0.675424
			1 ng	27.9832	19.83	8.15321	0.569348	0.673921
			100 ng	33.6483	23.63	10.0183	2.43447	0.184991
			Treatment Group	TLR10	GAPDH	∆Cq	∆∆Cq	Fold change 2^-∆∆Cq
			Control	27.39	21.1	6.29	0	1
			1 pg	24.49	21.78	2.71	-3.58	11.9588
			100 pg	24.85	22.52	2.33	-3.96	15.5625
			1 ng	24.5	19.83	4.67	-1.62	3.07375
			100 ng	26.4843	23.63	2.85427	-3.43573	10.8208
			Treatment Group	Trif	GAPDH	∆Cq	∆∆Cq	Fold change 2^-∆∆Cq
			Control	34.3629	21.1	13.2629	0	1
			1 pg	32.9511	21.78	11.1711	-2.09179	4.26276
			100 pg	34.232	22.52	11.712	-1.55094	2.93008
			1 ng	31.8321	19.83	12.0021	-1.26085	2.39636
			100 ng	34.3171	23.63	10.6871	-2.57584	5.96218
			Treatment Group	TRAF3	GAPDH	∆Cq	∆∆Cq	Fold change 2^-∆∆Cq
			Control	33.8758	21.1	12.7758	0	1
			1 pg	35.4383	21.78	13.6583	0.882548	0.542409
			100 pg	35.7311	22.52	13.2111	0.435358	0.73951
			1 ng	32.2737	19.83	12.4437	-0.332043	1.25879
			100 ng	37.2463	23.63	13.6163	0.840502	0.558449
			Treatment Group	TRAF6	GAPDH	∆Cq	∆∆Cq	Fold change 2^-∆∆Cq
			Control	33.3167	21.1	12.2167	0	1
			1 pg	31.4142	21.78	9.63418	-2.58252	5.98987
			100 pg	33.2502	22.52	10.7302	-1.48652	2.80212
			1 ng	31.4465	19.83	11.6165	-0.600203	1.51593
			100 ng	34.5442	23.63	10.9142	-1.30255	2.46665
			Treatment Group	TLR9	GAPDH	∆Cq	∆∆Cq	Fold change 2^-∆∆Cq
			Control	28.2122	21.1	7.11216	0	1
			1 pg	27.4387	21.78	5.6587	-1.45346	2.73864
			100 pg	27.6516	22.52	5.13156	-1.9806	3.94656
			1 ng	27.4073	19.83	7.57734	0.46518	0.724381
			100 ng	27.5617	23.63	3.93173	-3.18043	9.06576
			Treatment Group	MYD88	GAPDH	∆Cq	∆∆Cq	Fold change 2^-∆∆Cq
			Control	31.2254	21.1	10.1254	0	1
			1 pg	29.1504	21.78	7.37045	-2.75494	6.75023
			100 pg	30.0729	22.52	7.5529	-2.57249	5.94833
			1 ng	30.5103	19.83	10.6803	0.554956	0.680678		30.0729
			100 ng	32.399	23.63	8.76899	-1.3564	2.56045
			Treatment Group	IRAK4	GAPDH	∆Cq	∆∆Cq	Fold change 2^-∆∆Cq
			Control	27.7924	21.1	6.69235	0	1
			1 pg	29.6103	21.78	7.83025	1.1379	0.454421
			100 pg	31.3111	22.52	8.79112	2.09876	0.233458
			1 ng	27.593	19.83	7.76305	1.07069	0.476091
			100 ng	31.0999	23.63	7.46987	0.777515	0.583371
		Sr. No.	Treatment Details	Control	1pg	100pg	1ng	100ng
		1	TLR1	1	0.31	0.09	0.2	0.09
		2	TLR2	1	2.37	0.04	0.05	0.16
		3	TLR3	1	0.54	0.03	0.52	0.11
		4	TLR4	1	7.78	4.03	1.02	2.85
		5	TLR5	1	4.35	2.39	0.37	5.7
		6	TLR6	1	0.36	0.04	0.69	0.1
		7	TLR7	1	9.09	1.66	1.24	1.43
		8	TLR8	1	0.92	0.68	0.67	0.18
		9	TLR9	1	2.74	3.95	0.72	9.07
		10	TLR10	1	11.96	15.56	3.07	10.82
		11	MYD88	1	6.75	5.95	0.68	2.56
		13	TRAF6	1	5.99	2.8	1.52	2.47
		14	TRAF3	1	0.54	0.74	1.26	0.56
		15	TRIF	1	4.26	2.93	2.4	5.96
		16	IRAK4	1	0.454421	0.233458	0.476091	0.583371

### Sheet: COLO
			Treatment Group	TLR1	GAPDH	∆Cq	∆∆Cq	Fold change 2^-∆∆Cq
			Control	29.71	24.3314	5.37862	0	1
			1 pg	27.74	22.1862	5.55381	0.175196	0.885647
			100 pg	28.99	24.0555	4.9345	-0.444115	1.36048
			1 ng	28.45	20.8259	7.62413	2.24551	0.210879
			100 ng	29.11	23.2559	5.85413	0.475515	0.71921
			Treatment Group	TLR2	GAPDH	∆Cq	∆∆Cq	Fold change 2^-∆∆Cq
			Control	30.7321	24.3314	6.40075	0	1
			1 pg	28.0756	22.1862	5.8894	-0.511353	1.42539
			100 pg	28.5723	24.0555	4.5168	-1.88395	3.69083
			1 ng	28.72	20.8259	7.89413	1.49338	0.35518
			100 ng	30.28	23.2559	7.02413	0.62338	0.649148
			Treatment Group	TLR3	GAPDH	∆Cq	∆∆Cq	Fold change 2^-∆∆Cq
			Control	29.94	24.3314	5.60862	0	1
			1 pg	28.18	22.1862	5.99381	0.385196	0.765675
			100 pg	31.98	24.0555	7.9245	2.31589	0.200839
			1 ng	29.32	20.8259	8.49413	2.88551	0.135324
			100 ng	30.25	23.2559	6.99413	1.38551	0.382753
			Treatment Group	TLR4	GAPDH	∆Cq	∆∆Cq	Fold change 2^-∆∆Cq
			Control	35.4246	24.3314	11.0932	0	1
			1 pg	35.2397	22.1862	13.0535	1.96032	0.256972
			100 pg	35.5665	24.0555	11.511	0.417831	0.748549
			1 ng	34.4552	20.8259	13.6294	2.53616	0.172401
			100 ng	34.1753	23.2559	10.9194	-0.173821	1.12804
			Treatment Group	TLR5	GAPDH	∆Cq	∆∆Cq	Fold change 2^-∆∆Cq
			Control	31.95	24.3314	7.61862	0	1
			1 pg	28.68	22.1862	6.49381	-1.1248	2.18072
			100 pg	29.15	24.0555	5.0945	-2.52411	5.7522
			1 ng	27.12	20.8259	6.29413	-1.32449	2.50444
			100 ng	29.13	23.2559	5.87413	-1.74449	3.35075
			Treatment Group	TLR6	GAPDH	∆Cq	∆∆Cq	Fold change 2^-∆∆Cq
			Control	28.07	24.3314	3.73862	0	1
			1 pg	27.33	22.1862	5.14381	1.4052	0.377567
			100 pg	25.63	24.0555	1.5745	-2.16411	4.48191
			1 ng	27.4	20.8259	6.57413	2.83551	0.140096
			100 ng	28.91	23.2559	5.65413	1.91551	0.265077
			Treatment Group	TLR7	GAPDH	∆Cq	∆∆Cq	Fold change 2^-∆∆Cq
			Control	32.67	24.3314	11.57	0	1
			1 pg	30.165	22.1862	8.385	-3.185	9.09456
			100 pg	33.357	24.0555	10.837	-0.732959	1.66204
			1 ng	31.0893	20.8259	11.2593	-0.310708	1.24032
			100 ng	34.6813	23.2559	11.0513	-0.518722	1.43269
			Treatment Group	TLR8	GAPDH	∆Cq	∆∆Cq	Fold change 2^-∆∆Cq
			Control	28.6445	24.3314	4.31309	0	1
			1 pg	27.2873	22.1862	5.10108	0.787994	0.579149
			100 pg	29.8059	24.0555	5.75038	1.43729	0.369261
			1 ng	27.1793	20.8259	6.35346	2.04038	0.2431
			100 ng	28.8267	23.2559	5.57081	1.25772	0.418204
			Treatment Group	TLR10	GAPDH	∆Cq	∆∆Cq	Fold change 2^-∆∆Cq
			Control	27.6432	24.3314	3.31177	0	1
			1 pg	26.8299	22.1862	4.64369	1.33192	0.39724
			100 pg	28.3706	24.0555	4.31509	1.00331	0.498853
			1 ng	27.3166	20.8259	6.49072	3.17894	0.110419
			100 ng	27.8925	23.2559	4.63659	1.32481	0.399201
			Treatment Group	Trif	GAPDH	∆Cq	∆∆Cq	Fold change 2^-∆∆Cq
			Control	33.2763	24.3314	8.94493	0	1
			1 pg	32.7016	22.1862	10.5154	1.5705	0.336691
			100 pg	33.1464	24.0555	9.09089	0.145965	0.903775
			1 ng	31.6374	20.8259	10.8116	1.86665	0.27421
			100 ng	34.2098	23.2559	10.9539	2.00901	0.248443
			Treatment Group	TRAF3	GAPDH	∆Cq	∆∆Cq	Fold change 2^-∆∆Cq
			Control	30.8332	24.3314	6.50185	0	1
			1 pg	29.9958	22.1862	7.80961	1.30776	0.403948
			100 pg	29.6854	24.0555	5.62987	-0.871982	1.83017
			1 ng	27.5318	20.8259	6.70589	0.204041	0.868116
			100 ng	30.6315	23.2559	7.37559	0.873735	0.545732
			Treatment Group	TRAF6	GAPDH	∆Cq	∆∆Cq	Fold change 2^-∆∆Cq
			Control	29.5036	24.3314	5.17224	0	1
			1 pg	29.5102	22.1862	7.324	2.15176	0.225038
			100 pg	28.5825	24.0555	4.52701	-0.645229	1.56399
			1 ng	27.3292	20.8259	6.50335	1.33111	0.397463
			100 ng	30.2768	23.2559	7.02091	1.84866	0.27765
			Treatment Group	TLR9	GAPDH	∆Cq	∆∆Cq	Fold change 2^-∆∆Cq		27.623
			Control	27.62	24.3314	3.28862	0	1
			1 pg	30.03	22.1862	7.84381	4.5552	0.0425353		30.0327
			100 pg	28.87	24.0555	4.8145	1.52589	0.347266
			1 ng	27.65	20.8259	6.82413	3.53551	0.0862391		33.5065
			100 ng	27.63	23.2559	4.37413	1.08551	0.471224
										27.652
			Treatment Group	MYD88	GAPDH	∆Cq	∆∆Cq	Fold change 2^-∆∆Cq
			Control	32.6156	24.3314	8.28423	0	1		27.6294
			1 pg	31.1983	22.1862	9.01209	0.727854	0.603801
			100 pg	31.9	24.0555	7.8445	-0.439731	1.35635
			1 ng	31.4572	20.8259	10.6314	2.34712	0.196538
			100 ng	32.885	23.2559	9.62913	1.3449	0.393682
			Treatment Group	IRAK4	GAPDH	∆Cq	∆∆Cq	Fold change 2^-∆∆Cq
			Control	28.298	24.3314	3.96662	0	1
			1 pg	27.7032	22.1862	5.517	1.55037	0.341421
			100 pg	26.159	24.0555	2.10352	-1.8631	3.63788
			1 ng	26.995	20.8259	6.16909	2.20247	0.217266
			100 ng	28.5954	23.2559	5.33958	1.37296	0.386098
	Sr. No.	Treatment Details	Control	1pg	100pg	1ng	100ng
	1	TLR1	1	0.89	1.36	0.21	0.72
	2	TLR2	1	1.43	3.69	0.36	0.65
	3	TLR3	1	0.77	0.2	0.14	0.38
	4	TLR4	1	0.26	0.75	0.17	1.13
	5	TLR5	1	2.18	5.75	2.5	3.35
	6	TLR6	1	0.38	4.48	0.14	0.27
	7	TLR7	1	9.09	1.66	1.24	1.43
	8	TLR8	1	0.58	0.37	0.24	0.42
	9	TLR9	1	0.04	0.35	0.09	0.47
	10	TLR10	1	0.4	0.5	0.11	0.4
	11	MYD88	1	0.6	1.36	0.2	0.39
	13	TRAF6	1	0.23	1.56	0.4	0.28
	14	TRAF3	1	0.4	1.83	0.87	0.55
	15	TRIF	1	0.34	0.9	0.27	0.25
	16	IRAK4	1	0.341421	3.63788	0.217266	0.386098

### Sheet: JURKAT
			Treatment Group	TLR1	GAPDH	∆Cq	∆∆Cq	Fold change 2^-∆∆Cq
			Control	29.3	24.56	4.74	0	1
			1 pg	30.54	20.17	10.37	5.63	0.020193
			100 pg	29.47	22.61	6.86	2.12	0.230047
			1 ng	27.59	19.33	8.26	3.52	0.0871715
			100 ng	29.64	22.33	7.31	2.57	0.168404
			Treatment Group	TLR2	GAPDH	∆Cq	∆∆Cq	Fold change 2^-∆∆Cq
			Control	29.99	24.56	5.43	0	1
			1 pg	30.61	20.17	10.44	5.01	0.0310341
			100 pg	29.72	22.61	7.11	1.68	0.312083
			1 ng	28.39	19.33	9.06	3.63	0.0807721
			100 ng	30.35	22.33	8.02	2.59	0.166086
			Treatment Group	TLR3	GAPDH	∆Cq	∆∆Cq	Fold change 2^-∆∆Cq
			Control	33.74	24.56	9.18	0	1
			1 pg	33.39	20.17	13.22	4.04	0.0607909
			100 pg	32.55	22.61	9.94	0.76	0.590496
			1 ng	31.56	19.33	12.23	3.05	0.120742
			100 ng	33.59	22.33	11.26	2.08	0.236514
			Treatment Group	TLR4	GAPDH	∆Cq	∆∆Cq	Fold change 2^-∆∆Cq
			Control	34.248	24.56	9.68802	0	1
			1 pg	35.4396	20.17	15.2696	5.5816	0.020882
			100 pg	36.7457	22.61	14.1357	4.44772	0.0458251
			1 ng	34.1911	19.33	14.8611	5.17304	0.027718
			100 ng	34.4888	22.33	12.1588	2.47081	0.18039
			Treatment Group	TLR5	GAPDH	∆Cq	∆∆Cq	Fold change 2^-∆∆Cq
			Control	32.03	24.56	7.47	0	1
			1 pg	32.69	20.17	12.52	5.05	0.0301855
			100 pg	30.53	22.61	7.92	0.45	0.732043
			1 ng	28.48	19.33	9.15	1.68	0.312083
			100 ng	32.6	22.33	10.27	2.8	0.143587
			Treatment Group	TLR6	GAPDH	∆Cq	∆∆Cq	Fold change 2^-∆∆Cq
			Control	28.12	24.56	3.56	0	1
			1 pg	27.06	20.17	6.89	3.33	0.0994421
			100 pg	27.34	22.61	4.73	1.17	0.444421
			1 ng	27.58	19.33	8.25	4.69	0.0387409
			100 ng	27.11	22.33	4.78	1.22	0.429283
			Treatment Group	TLR7	GAPDH	∆Cq	∆∆Cq	Fold change 2^-∆∆Cq
			Control	33.3209	24.56	8.76089	0	1
			1 pg	33.3577	20.17	13.1877	4.42683	0.0464933
			100 pg	34.6712	22.61	12.0612	3.3003	0.101511
			1 ng	31.09	19.33	11.76	2.99911	0.125077
			100 ng	32.6255	22.33	10.2955	1.53465	0.345162
			Treatment Group	TLR8	GAPDH	∆Cq	∆∆Cq	Fold change 2^-∆∆Cq
			Control	28.35	24.56	3.79	0	1
			1 pg	27.39	20.17	7.22	3.43	0.0927827
			100 pg	27.52	22.61	4.91	1.12	0.460094
			1 ng	28.41	19.33	9.08	5.29	0.0255594
			100 ng	27.85	22.33	5.52	1.73	0.301452
			Treatment Group	TLR10	GAPDH	∆Cq	∆∆Cq	Fold change 2^-∆∆Cq
			Control	27.9494	24.56	3.38936	0	1
			1 pg	26.9614	20.17	6.79138	3.40202	0.0945998
			100 pg	27.0432	22.61	4.43323	1.04387	0.485025
			1 ng	26.2059	19.33	6.87586	3.4865	0.0892194
			100 ng	26.6153	22.33	4.28526	0.895901	0.537412
			Treatment Group	Trif	GAPDH	∆Cq	∆∆Cq	Fold change 2^-∆∆Cq
			Control	33.4779	24.56	8.91788	0	1
			1 pg	34.2377	20.17	14.0677	5.14982	0.0281675
			100 pg	32.2236	22.61	9.6136	0.69572	0.617401
			1 ng	33.4559	19.33	14.1259	5.20799	0.0270544
			100 ng	32.4478	22.33	10.1178	1.19995	0.435291
			Treatment Group	TRAF3	GAPDH	∆Cq	∆∆Cq	Fold change 2^-∆∆Cq
			Control	30.3976	24.56	5.83761	0	1
			1 pg	28.8909	20.17	8.72094	2.88333	0.135529
			100 pg	28.7602	22.61	6.15015	0.312538	0.805224
			1 ng	29.4636	19.33	10.1336	4.29596	0.050908
			100 ng	30.5287	22.33	8.1987	2.36109	0.194644
			Treatment Group	TRAF6	GAPDH	∆Cq	∆∆Cq	Fold change 2^-∆∆Cq
			Control	28.5329	24.56	3.97287	0	1
			1 pg	27.5698	20.17	7.39981	3.42693	0.0929802
			100 pg	28.2666	22.61	5.6566	1.68372	0.311278
			1 ng	29.736	19.33	10.406	6.43312	0.0115728
			100 ng	29.736	22.33	7.40599	3.43312	0.0925824
			Treatment Group	TLR9	GAPDH	∆Cq	∆∆Cq	Fold change 2^-∆∆Cq
			Control	28.51	24.56	3.95	0	1
			1 pg	29.42	20.17	9.25	5.3	0.0253829
			100 pg	29.12	22.61	6.51	2.56	0.169576
			1 ng	33.4	19.33	14.07	10.12	0.000898621
			100 ng	33.29	22.33	10.96	7.01	0.00775854
			Treatment Group	MYD88	GAPDH	∆Cq	∆∆Cq	Fold change 2^-∆∆Cq
			Control	31.9362	24.56	7.37618	0	1
			1 pg	29.715	20.17	9.545	2.16882	0.222392
			100 pg	29.13	22.61	6.52	-0.856176	1.81023
			1 ng	29.1919	19.33	9.86189	2.48572	0.178536
			100 ng	27.8064	22.33	5.47636	-1.89981	3.73165
			Treatment Group	IRAK4	GAPDH	∆Cq	∆∆Cq	Fold change 2^-∆∆Cq
			Control	29.0664	24.56	4.5064	0	1
			1 pg	27.7385	20.17	7.56847	3.06207	0.119736
			100 pg	27.6128	22.61	5.00283	0.496426	0.708861
			1 ng	27.875	19.33	8.54497	4.03857	0.0608514
			100 ng	27.7542	22.33	5.42421	0.917811	0.529312
		Sr. No.	Treatment Details	Control	1pg	100pg	1ng	100ng
		1	TLR1	1	0.02	0.23	0.09	0.17
		2	TLR2	1	0.03	0.31	0.08	0.17
		3	TLR3	1	0.06	0.59	0.12	0.24
		4	TLR4	1	0.02	0.05	0.03	0.18
		5	TLR5	1	0.03	0.73	0.31	0.14
		6	TLR6	1	0.1	0.44	0.04	0.43
		7	TLR7	1	0.05	0.1	0.13	0.35
		8	TLR8	1	0.09	0.46	0.03	0.3
		9	TLR9	1	0.03	0.17	0	0.01
		10	TLR10	1	0.09	0.49	0.09	0.54
		11	MYD88	1	0.22	1.81	0.18	3.73
		13	TRAF6	1	0.09	0.31	0.01	0.09
		14	TRAF3	1	0.14	0.81	0.05	0.19
		15	TRIF	1	0.03	0.62	0.03	0.44
		16	IRAK4	1	0.119736	0.708861	0.0608514	0.529312

### Sheet: PANC__1 
Treatment Group	TLR1	GAPDH	∆Cq	∆∆Cq	Fold change 2^-∆∆Cq
Control	28.0094	24.524	3.48535	0	1
1 pg	30.766	24.7701	5.99583	2.51048	0.175497
100 pg	29.76	24.5294	5.2306	1.74525	0.298282
1 ng	33.55	24.5056	9.04443	5.55909	0.0212104
100 ng	33.7516	23.83	9.92163	6.43628	0.0115474
Treatment Group	TLR6	GAPDH	∆Cq	∆∆Cq	Fold change 2^-∆∆Cq
Control	28.4205	24.524	3.89647	0	1
1 pg	30.2512	24.7701	5.48108	1.58462	0.333413
100 pg	32.271	24.5294	7.74156	3.84509	0.0695843
1 ng	32.271	24.5056	7.7654	3.86893	0.0684441
100 ng	32.1007	23.83	8.27068	4.37422	0.0482202
Treatment Group	TLR2	GAPDH	∆Cq	∆∆Cq	Fold change 2^-∆∆Cq
Control	29.4923	24.524	4.9683	0	1
1 pg	31.6625	24.7701	6.89237	1.92407	0.263511
100 pg	32.1201	24.5294	7.59066	2.62236	0.162402
1 ng	29.0189	24.5056	4.51334	-0.45496	1.37075
100 ng	33.9374	23.83	10.1074	5.1391	0.0283776
Treatment Group	TLR3	GAPDH	∆Cq	∆∆Cq	Fold change 2^-∆∆Cq
Control	28.0558	24.524	3.53172	0	1
1 pg	29.2278	24.7701	4.4577	0.925972	0.526326
100 pg	30.2755	24.5294	5.74609	2.21437	0.215481
1 ng	28.5377	24.5056	4.03211	0.500382	0.706919
100 ng	33.3546	23.83	9.52464	5.99292	0.0157019
Treatment Group	TLR4	GAPDH	∆Cq	∆∆Cq	Fold change 2^-∆∆Cq
Control	28.4567	24.524	3.93268	0	1
1 pg	32.605	24.7701	7.83486	3.90218	0.0668847
100 pg	29.4164	24.5294	4.88703	0.954345	0.516076
1 ng	34.08	24.5056	9.57443	5.64175	0.0200292
100 ng	33.21	23.83	9.38	5.44732	0.0229189
Treatment Group	TLR5	GAPDH	∆Cq	∆∆Cq	Fold change 2^-∆∆Cq
Control	27.2519	24.524	2.72783	0	1
1 pg	29.7098	24.7701	4.93964	2.21181	0.215864
100 pg	32.1433	24.5294	7.61391	4.88607	0.0338178
1 ng	27.1117	24.5056	2.60613	-0.121702	1.08802
100 ng	33.7342	23.83	9.90419	7.17636	0.00691355
Treatment Group	TLR7	GAPDH	∆Cq	∆∆Cq	Fold change 2^-∆∆Cq
Control	26.396	24.524	1.87195	0	1
1 pg	31.9249	24.7701	7.15478	5.28283	0.0256868
100 pg	32.4378	24.5294	7.90843	6.03648	0.0152348
1 ng	28.5288	24.5056	4.02325	2.1513	0.22511
100 ng	32.9291	23.83	9.09909	7.22714	0.00667441
Treatment Group	TLR8	GAPDH	∆Cq	∆∆Cq	Fold change 2^-∆∆Cq
Control	29.231	24.524	4.70693	0	1
1 pg	32.2851	24.7701	7.51492	2.80799	0.142794
100 pg	34.5027	24.5294	9.97333	5.2664	0.025981
1 ng	28.9297	24.5056	4.4241	-0.282827	1.21658
100 ng	33.0961	23.83	9.2661	4.55917	0.0424182
Treatment Group	TLR10	GAPDH	∆Cq	∆∆Cq	Fold change 2^-∆∆Cq
Control	29.5704	24.524	5.04635	0	1
1 pg	30.7744	24.7701	6.00427	0.95792	0.514799
100 pg	32.5125	24.5294	7.98309	2.93674	0.130603
1 ng	30.1176	24.5056	5.61202	0.565667	0.675643
100 ng	34.0685	23.83	10.2385	5.19213	0.0273536
Treatment Group	MYD88	GAPDH	∆Cq	∆∆Cq	Fold change 2^-∆∆Cq
Control	29.6382	24.524	5.11418	0	1
1 pg	32.0667	24.7701	7.29654	2.18236	0.220315
100 pg	31.7062	24.5294	7.17677	2.06259	0.239386
1 ng	30.7261	24.5056	6.22055	1.10637	0.464462
100 ng	31.719	23.83	7.889	2.77481	0.146116
Treatment Group	TRAF6	GAPDH	∆Cq	∆∆Cq	Fold change 2^-∆∆Cq
Control	30.6901	24.524	6.16611	0	1
1 pg	30.7531	24.7701	5.98301	-0.183105	1.13532
100 pg	33.3377	24.5294	8.80833	2.64222	0.160182
1 ng	31.1898	24.5056	6.68426	0.518146	0.698268
100 ng	31.8728	23.83	8.0428	1.87669	0.272308
Treatment Group	TRAF3	GAPDH	∆Cq	∆∆Cq	Fold change 2^-∆∆Cq
Control	30.8696	24.524	6.34559	0	1
1 pg	30.4101	24.7701	5.63992	-0.705668	1.6309
100 pg	31.5813	24.5294	7.05193	0.706338	0.612874
1 ng	31.6497	24.5056	7.14408	0.798492	0.57495
100 ng	31.3803	23.83	7.55032	1.20473	0.433851
Treatment Group	TRIF	GAPDH	∆Cq	∆∆Cq	Fold change 2^-∆∆Cq
Control	34.0849	24.524	9.56082	0	1
1 pg	35.2867	24.7701	10.5166	0.955769	0.515567
100 pg	35.2342	24.5294	10.7048	1.14394	0.452523
1 ng	34.6517	24.5056	10.1461	0.585295	0.666513
100 ng	35.2172	23.83	11.3872	1.82642	0.281962
Treatment Group	IARK4	GAPDH	∆Cq	∆∆Cq	Fold change 2^-∆∆Cq
Control	28.0306	24.524	3.50653	0	1
1 pg	30.1896	24.7701	5.41944	1.91291	0.265556
100 pg	29.9784	24.5294	5.44899	1.94246	0.260172
1 ng	29.035	24.5056	4.52942	1.02289	0.492129
100 ng	29.8518	23.83	6.02176	2.51523	0.17492
Treatment Group	TLR9	GAPDH	∆Cq	∆∆Cq	Fold change 2^-∆∆Cq
Control	31.76	24.52	7.24	0	1
1 pg	34.45	24.77	9.68	2.44	0.184284
100 pg	34.83	24.53	10.3	3.06	0.119908
1 ng	34.94	24.51	10.43	3.19	0.109576
100 ng	33.83	23.83	10	2.76	0.147624
Sr. No.	Treatment Details	Control	1pg	100pg	1ng	100ng
1	TLR1	1	0.175497	0.298282	0.0212104	0.0115474
2	TLR2	1	0.263511	0.162402	1.37075	0.0283776
3	TLR3	1	0.526326	0.215481	0.706919	0.0157019
4	TLR4	1	0.0668847	0.516076	0.0200292	0.0229189
5	TLR5	1	0.215864	0.0338178	1.08802	0.00691355
6	TLR6	1	0.333413	0.0695843	0.0684441	0.0482202
7	TLR7	1	0.0256868	0.0152348	0.22511	0.00667441
8	TLR8	1	0.142794	0.025981	1.21658	0.0424182
9	TLR9	1	0.184284	0.119908	0.109576	0.147624
10	TLR10	1	0.514799	0.130603	0.675643	0.0273536
11	MYD88	1	0.220315	0.239386	0.464462	0.146116
13	TRAF6	1	1.13532	0.160182	0.698268	0.272308
14	TRAF3	1	1.6309	0.612874	0.57495	0.433851
15	TRIF	1	0.515567	0.452523	0.666513	0.281962
16	IARK4	1	0.265556	0.260172	0.492129	0.17492

### Sheet: B16F10_1
Treatment Group	TLR1	GAPDH	∆Cq	∆∆Cq	Fold change 2^-∆∆Cq
Control	35.2218	24.6312	10.5906	0	1
1 pg	35.3916	24.4972	10.8944	0.303789	0.810122
100 pg	33.7745	24.8404	8.93412	-1.65648	3.15247
1 ng	34.1778	24.7294	9.44842	-1.14218	2.20715
100 ng	34.2895	23.1857	11.1038	0.513201	0.700666
Treatment Group	TLR6	GAPDH	∆Cq	∆∆Cq	Fold change 2^-∆∆Cq
Control	33.2719	24.6312	8.64072	0	1
1 pg	35.8361	24.4972	11.3388	2.69811	0.154094
100 pg	33.836	24.8404	8.99556	0.354847	0.781952
1 ng	34.004	24.7294	9.27462	0.633901	0.644432
100 ng	35.0791	23.1857	11.8934	3.25272	0.104914
Treatment Group	TLR2	GAPDH	∆Cq	∆∆Cq	Fold change 2^-∆∆Cq
Control	35.1061	24.6312	10.475	0	1
1 pg	33.5073	24.4972	9.01006	-1.46491	2.76045
100 pg	33.4671	24.8404	8.62671	-1.84826	3.60065
1 ng	33.5824	24.7294	8.85299	-1.62198	3.07797
100 ng	33.5324	23.1857	10.3468	-0.128207	1.09293
Treatment Group	TLR3	GAPDH	∆Cq	∆∆Cq	Fold change 2^-∆∆Cq
Control	35.9635	24.6312	11.3324	0	1
1 pg	35.888	24.4972	11.3908	0.0584258	0.960311
100 pg	35.4582	24.8404	10.6177	-0.714628	1.64106
1 ng	34.6437	24.7294	9.91432	-1.41806	2.67226
100 ng	35.5707	23.1857	12.3851	1.0527	0.482067
Treatment Group	TLR4	GAPDH	∆Cq	∆∆Cq	Fold change 2^-∆∆Cq
Control	33.2641	24.6312	8.63292	0	1
1 pg	34.2579	24.4972	9.76065	1.12772	0.457638
100 pg	34.4407	24.8404	9.60031	0.967388	0.511431
1 ng	36.2099	24.7294	11.4805	2.84761	0.138926
100 ng	35.4517	23.1857	12.266	3.63308	0.0806
Treatment Group	TLR5	GAPDH	∆Cq	∆∆Cq	Fold change 2^-∆∆Cq
Control	34.59	24.6312	9.95883	0	1
1 pg	33.8716	24.4972	9.37433	-0.584503	1.49952
100 pg	33.5879	24.8404	8.74752	-1.21131	2.31548
1 ng	33.26	24.7294	8.53063	-1.4282	2.69111
100 ng	35.8601	23.1857	12.6744	2.71561	0.152237
Treatment Group	TLR7	GAPDH	∆Cq	∆∆Cq	Fold change 2^-∆∆Cq
Control	34.5429	24.6312	9.91177	0	1
1 pg	34.626	24.4972	10.1288	0.216976	0.860367
100 pg	34.4733	24.8404	9.63286	-0.278914	1.21328
1 ng	34.182	24.7294	9.45259	-0.459182	1.37476
100 ng	33.425	23.1857	10.2393	0.327554	0.796886
Treatment Group	TLR8	GAPDH	∆Cq	∆∆Cq	Fold change 2^-∆∆Cq
Control	34.398	24.6312	9.76681	0	1
1 pg	33.1521	24.4972	8.65488	-1.11193	2.16135
100 pg	33.145	24.8404	8.3046	-1.46221	2.7553
1 ng	32.4119	24.7294	7.68255	-2.08427	4.2406
100 ng	32.8684	23.1857	9.68274	-0.0840748	1.06001
Treatment Group	TLR10	GAPDH	∆Cq	∆∆Cq	Fold change 2^-∆∆Cq
Control	34.5001	24.6312	9.86896	0	1
1 pg	32.0707	24.4972	7.57345	-2.29551	4.90926
100 pg	35.9278	24.8404	11.0874	1.21843	0.429751
1 ng	32.0684	24.7294	7.339	-2.52996	5.77555
100 ng	34.0089	23.1857	10.8232	0.954241	0.516113
Treatment Group	MYD88	GAPDH	∆Cq	∆∆Cq	Fold change 2^-∆∆Cq
Control	32.01	24.6312	7.37886	0	1
1 pg	31.4723	24.4972	6.9751	-0.403768	1.32296
100 pg	30.6811	24.8404	5.84073	-1.53813	2.90418
1 ng	31.3156	24.7294	6.58627	-0.792592	1.73218
100 ng	29.4445	23.1857	6.25883	-1.12003	2.17352
Treatment Group	TRAF6	GAPDH	∆Cq	∆∆Cq	Fold change 2^-∆∆Cq
Control	33.3402	24.6312	8.70902	0	1
1 pg	33.56	24.4972	9.06278	0.35376	0.782542
100 pg	33.4899	24.8404	8.64948	-0.059537	1.04213
1 ng	33.9791	24.7294	9.24971	0.540692	0.687441
100 ng	34.6256	23.1857	11.4399	2.7309	0.150632
Treatment Group	TRAF3	GAPDH	∆Cq	∆∆Cq	Fold change 2^-∆∆Cq
Control	32.8289	24.6312	8.19774	0	1
1 pg	31.5984	24.4972	7.10115	-1.09658	2.13848
100 pg	32.3987	24.8404	7.5583	-0.63944	1.55772
1 ng	30.9095	24.7294	6.18016	-2.01757	4.04902
100 ng	32.3384	23.1857	9.15276	0.955022	0.515834
Treatment Group	TRIF	GAPDH	∆Cq	∆∆Cq	Fold change 2^-∆∆Cq
Control	34.1709	24.6312	9.53973	0	1
1 pg	34.8072	24.4972	10.3099	0.770202	0.586335
100 pg	34.2858	24.8404	9.44538	-0.094343	1.06758
1 ng	33.921	24.7294	9.19161	-0.34812	1.2729
100 ng	34.7605	23.1857	11.5748	2.03506	0.243997
Treatment Group	IARK4	GAPDH	∆Cq	∆∆Cq	Fold change 2^-∆∆Cq
Control	30.2655	24.6312	5.63433	0	1
1 pg	29.7835	24.4972	5.28627	-0.348058	1.27285
100 pg	28.8815	24.8404	4.04106	-1.59327	3.01732
1 ng	29.5704	24.7294	4.84099	-0.793344	1.73309
100 ng	27.7631	23.1857	4.57739	-1.05694	2.08051
Treatment Group	TLR9	GAPDH	∆Cq	∆∆Cq	Fold change 2^-∆∆Cq
Control	34.41	24.63	9.78	0	1
1 pg	33.34	24.5	8.84	-0.94	1.91
100 pg	33.53	24.84	8.69	-1.09	2.12
1 ng	34.65	24.73	9.92	0.14	0.9
100 ng	34.38	23.19	11.19	1.41	0.37
Sr. No.	Treatment Details	Control	1pg	100pg	1ng	100ng
1	TLR1	1	0.810122	3.15247	2.20715	0.700666
2	TLR2	1	2.76045	3.60065	3.07797	1.09293
3	TLR3	1	0.960311	1.64106	2.67226	0.482067
4	TLR4	1	0.457638	0.511431	0.138926	0.0806
5	TLR5	1	1.49952	2.31548	2.69111	0.152237
6	TLR6	1	0.154094	0.781952	0.644432	0.104914
7	TLR7	1	0.860367	1.21328	1.37476	0.796886
8	TLR8	1	2.16135	2.7553	4.2406	1.06001
9	TLR9	1	1.91	2.12	0.9	0.37
10	TLR10	1	4.90926	0.429751	5.77555	0.516113
11	MYD88	1	1.32296	2.90418	1.73218	2.17352
13	TRAF6	1	0.782542	1.04213	0.687441	0.150632
14	TRAF3	1	2.13848	1.55772	4.04902	0.515834
15	TRIF	1	0.586335	1.06758	1.2729	0.243997
16	IARK4	1	1.27285	3.01732	1.73309	2.08051

### Sheet: u87mg
Treatment Group	TLR1	GAPDH	∆Cq	∆∆Cq	Fold change 2^-∆∆Cq
Control	31.5453	25.8725	5.67286	0	1
1 pg	29.5056	23.2044	6.30127	0.628412	0.646888
100 pg	31.1592	25.1617	5.99748	0.324623	0.798507
1 ng	28.4486	22.545	5.90362	0.230764	0.852184
100 ng	31.008	22.365	8.64301	2.97015	0.127613
Treatment Group	TLR2	GAPDH	∆Cq	∆∆Cq	Fold change 2^-∆∆Cq
Control	33.4878	25.8725	7.61535	0	1
1 pg	30.7487	23.2044	7.54433	-0.0710154	1.05046
100 pg	30.285	25.1617	5.12325	-2.49209	5.62593
1 ng	29.166	22.545	6.62103	-0.994313	1.99213
100 ng	31.6867	22.365	9.32177	1.70643	0.306418
Treatment Group	TLR3	GAPDH	∆Cq	∆∆Cq	Fold change 2^-∆∆Cq
Control	34.7104	25.8725	8.83798	0	1
1 pg	31.5355	23.2044	8.33119	-0.506786	1.42088
100 pg	34.4924	25.1617	9.33067	0.492694	0.710697
1 ng	30.374	22.545	7.82904	-1.00894	2.01243
100 ng	32.3873	22.365	10.0224	1.18438	0.440013
Treatment Group	TLR4	GAPDH	∆Cq	∆∆Cq	Fold change 2^-∆∆Cq
Control	31.165	25.8725	5.29255	0	1
1 pg	29.4124	23.2044	6.20801	0.915466	0.530173
100 pg	33.2387	25.1617	8.07695	2.78441	0.145147
1 ng	28.3767	22.545	5.83171	0.539169	0.688167
100 ng	33.2114	22.365	10.8464	5.55389	0.0212869
Treatment Group	TLR5	GAPDH	∆Cq	∆∆Cq	Fold change 2^-∆∆Cq
Control	31.7359	25.8725	5.86349	0	1
1 pg	27.8453	23.2044	4.64097	-1.22253	2.33355
100 pg	33.2835	25.1617	8.12179	2.25829	0.209019
1 ng	26.3334	22.545	3.78849	-2.07501	4.21346
100 ng	28.5223	22.365	6.15737	0.293877	0.815707
Treatment Group	TLR6	GAPDH	∆Cq	∆∆Cq	Fold change 2^-∆∆Cq
Control	31.958	25.8725	6.0855	0	1
1 pg	28.9157	23.2044	5.71134	-0.37416	1.29608
100 pg	31.8618	25.1617	6.70003	0.614532	0.653142
1 ng	28.9115	22.545	6.36652	0.281021	0.823008
100 ng	29.3471	22.365	6.98212	0.896617	0.537145
Treatment Group	TLR7	GAPDH	∆Cq	∆∆Cq	Fold change 2^-∆∆Cq
Control	33.0712	25.8725	7.19875	0	1
1 pg	30.043	23.2044	6.83866	-0.360093	1.28351
100 pg	34.4958	25.1617	9.3341	2.13534	0.227613
1 ng	28.4175	22.545	5.8726	-1.32616	2.50734
100 ng	31.1088	22.365	8.74383	1.54508	0.342677
Treatment Group	TLR8	GAPDH	∆Cq	∆∆Cq	Fold change 2^-∆∆Cq
Control	31.2	25.8725	5.32755	0	1
1 pg	27.8261	23.2044	4.6218	-0.705746	1.63099
100 pg	31.4239	25.1617	6.26218	0.934634	0.523175
1 ng	25.5345	22.545	2.98955	-2.33799	5.05598
100 ng	28.6534	22.365	6.28841	0.960869	0.513747
Treatment Group	TLR10	GAPDH	∆Cq	∆∆Cq	Fold change 2^-∆∆Cq
Control	31.6141	25.8725	5.74163	0	1
1 pg	27.5601	23.2044	4.35578	-1.38585	2.61327
100 pg	32.4488	25.1617	7.28702	1.54538	0.342605
1 ng	25.607	22.545	3.06207	-2.67956	6.4066
100 ng	29.6534	22.365	7.28841	1.54678	0.342273
Treatment Group	MYD88	GAPDH	∆Cq	∆∆Cq	Fold change 2^-∆∆Cq
Control	31.3414	25.8725	5.46897	0	1
1 pg	30.7389	23.2044	7.53459	2.06562	0.238883
100 pg	31.2314	25.1617	6.06969	0.600723	0.659423
1 ng	29.5431	22.545	6.99816	1.52919	0.346473
100 ng	31.3559	22.365	8.99097	3.522	0.0870508
Treatment Group	TRAF3	GAPDH	∆Cq	∆∆Cq	Fold change 2^-∆∆Cq
Control	32.7417	25.8725	6.8692	0	1
1 pg	30.05	23.2044	6.84565	-0.0235484	1.01646
100 pg	31.7193	25.1617	6.55759	-0.311607	1.24109
1 ng	27.9309	22.545	5.38597	-1.48323	2.79574
100 ng	29.4338	22.365	7.06887	0.199676	0.870746
Treatment Group	TRIF	GAPDH	∆Cq	∆∆Cq	Fold change 2^-∆∆Cq
Control	33.17	25.8725	7.29755	0	1
1 pg	35.0148	23.2044	11.8104	4.51287	0.0438016
100 pg	34.514	25.1617	9.35223	2.05468	0.240702
1 ng	35.1977	22.545	12.6528	5.35525	0.0244292
100 ng	33.7826	22.365	11.4177	4.12013	0.0575066
Treatment Group	IARK4	GAPDH	∆Cq	∆∆Cq	Fold change 2^-∆∆Cq
Control	29.6182	25.8725	3.74578	0	1
1 pg	29.0181	23.2044	5.81373	2.06795	0.238498
100 pg	29.4701	25.1617	4.30836	0.56258	0.67709
1 ng	27.8692	22.545	5.32424	1.57846	0.33484
100 ng	29.6254	22.365	7.26048	3.5147	0.0874924
Treatment Group	TLR9	GAPDH	∆Cq	∆∆Cq	Fold change 2^-∆∆Cq
Control	34.45	25.87	8.58	0	1
1 pg	35.33	23.2	12.13	3.55	0.0853775
100 pg	35.28	25.16	10.12	1.54	0.343885
1 ng	34.44	22.54	11.9	3.32	0.100134
100 ng	34.47	22.36	12.11	3.53	0.0865693
Treatment Group	TRAF6	GAPDH	∆Cq	∆∆Cq	Fold change 2^-∆∆Cq
Control	33.28	25.87	7.41	0	1
1 pg	32.27	23.2	9.07	1.66	0.32
100 pg	33.65	25.16	8.49	1.08	0.47
1 ng	34.12	22.54	11.58	4.17	0.06
100 ng	34.76	22.36	12.4	4.99	0.03
Sr. No.	Treatment Details	Control	1pg	100pg	1ng	100ng
1	TLR1	1	0.646888	0.798507	0.852184	0.127613
2	TLR2	1	1.05046	5.62593	1.99213	0.306418
3	TLR3	1	1.42088	0.710697	2.01243	0.440013
4	TLR4	1	0.530173	0.145147	0.688167	0.0212869
5	TLR5	1	2.33355	0.209019	4.21346	0.815707
6	TLR6	1	1.29608	0.653142	0.823008	0.537145
7	TLR7	1	1.28351	0.227613	2.50734	0.342677
8	TLR8	1	1.63099	0.523175	5.05598	0.513747
9	TLR9	1	0.0853775	0.343885	0.100134	0.0865693
10	TLR10	1	2.61327	0.342605	6.4066	0.342273
11	MYD88	1	0.238883	0.659423	0.346473	0.0870508
13	TRAF6	1	0.32	0.47	0.06	0.03
14	TRAF3	1	1.01646	1.24109	2.79574	0.870746
15	TRIF	1	0.0438016	0.240702	0.0244292	0.0575066
16	IARK4	1	0.238498	0.67709	0.33484	0.0874924

### Sheet: SKOV3
Treatment Group	TLR1	GAPDH	∆Cq	∆∆Cq	Fold change 2^-∆∆Cq
Control	33.4438	24.5017	8.94208	0	1
1 pg	34.3543	25.0633	9.29098	0.348907	0.785179
100 pg	33.858	25.0115	8.84651	-0.0955699	1.06849
1 ng	33.615	24.8078	8.80717	-0.134909	1.09802
100 ng	34.2987	23.5303	10.7684	1.8263	0.281988
Treatment Group	TLR6	GAPDH	∆Cq	∆∆Cq	Fold change 2^-∆∆Cq
Control	34.8321	24.5017	10.3304	0	1
1 pg	34.4813	25.0633	9.41805	0.475977	0.71898
100 pg	35.1146	25.0115	10.1031	1.16099	0.447207
1 ng	35.4474	24.8078	10.6396	1.69751	0.308317
100 ng	35.3607	23.5303	11.8304	2.88829	0.135064
Treatment Group	TLR2	GAPDH	∆Cq	∆∆Cq	Fold change 2^-∆∆Cq
Control	33.4041	24.5017	8.90238	0	1
1 pg	32.87	25.0633	7.80671	-1.09567	2.13713
100 pg	34.7688	25.0115	9.75729	0.854903	0.552902
1 ng	33.4872	24.8078	8.67933	-0.223051	1.1672
100 ng	33.6969	23.5303	10.1666	1.26423	0.416322
Treatment Group	TLR3	GAPDH	∆Cq	∆∆Cq	Fold change 2^-∆∆Cq
Control	34.1319	24.5017	9.63013	0	1
1 pg	34.0117	25.0633	8.94846	-0.681668	1.60399
100 pg	35.4455	25.0115	10.434	0.803846	0.57282
1 ng	35.3756	24.8078	10.5677	0.937622	0.522093
100 ng	35.87	23.5303	12.3397	2.70958	0.152875
Treatment Group	TLR4	GAPDH	∆Cq	∆∆Cq	Fold change 2^-∆∆Cq
Control	34.3715	24.5017	9.86982	0	1
1 pg	33.4412	25.0633	8.37793	-1.49189	2.81257
100 pg	34.361	25.0115	9.34943	-0.52038	1.43433
1 ng	34.2428	24.8078	9.43497	-0.434846	1.35177
100 ng	33.06	23.5303	9.5297	-0.34011	1.26585
Treatment Group	TLR5	GAPDH	∆Cq	∆∆Cq	Fold change 2^-∆∆Cq
Control	34.0882	24.5017	9.58651	0	1
1 pg	34.2236	25.0633	9.1603	-0.426216	1.3437
100 pg	34.22	25.0115	9.20848	-0.37803	1.29957
1 ng	35.7853	24.8078	10.9774	1.39092	0.381321
100 ng	35.6761	23.5303	12.1458	2.55925	0.169664
Treatment Group	TLR7	GAPDH	∆Cq	∆∆Cq	Fold change 2^-∆∆Cq
Control	35.465	24.5017	10.9633	0	1
1 pg	35.6387	25.0633	10.5754	-0.387847	1.30844
100 pg	33.4271	25.0115	8.41561	-2.54767	5.84691
1 ng	34.22	24.8078	9.41217	-1.55112	2.93045
100 ng	35.2977	23.5303	11.7674	0.804161	0.572695
Treatment Group	TLR8	GAPDH	∆Cq	∆∆Cq	Fold change 2^-∆∆Cq
Control	33.6231	24.5017	9.12139	0	1
1 pg	35.2404	25.0633	10.1771	1.0557	0.481063
100 pg	35.2218	25.0115	10.2103	1.08891	0.470116
1 ng	34.5322	24.8078	9.72433	0.602946	0.658408
100 ng	32.1573	23.5303	8.627	-0.494384	1.40872
Treatment Group	TLR10	GAPDH	∆Cq	∆∆Cq	Fold change 2^-∆∆Cq
Control	33.18	24.5017	8.67828	0	1
1 pg	33.9189	25.0633	8.85565	0.177373	0.884312
100 pg	32.4986	25.0115	7.48705	-1.19122	2.28346
1 ng	33.14	24.8078	8.33217	-0.346108	1.27113
100 ng	35.6588	23.5303	12.1285	3.45023	0.0914909
Treatment Group	MYD88	GAPDH	∆Cq	∆∆Cq	Fold change 2^-∆∆Cq
Control	31.5584	24.5017	7.0567	0	1
1 pg	31.5203	25.0633	6.457	-0.599699	1.5154
100 pg	32.1829	25.0115	7.17134	0.114642	0.923611
1 ng	30.8286	24.8078	6.02077	-1.03592	2.05043
100 ng	30.9664	23.5303	7.43612	0.379424	0.768745
Treatment Group	TRAF6	GAPDH	∆Cq	∆∆Cq	Fold change 2^-∆∆Cq
Control	34.28	24.5017	9.77832	0	1
1 pg	33.0377	25.0633	7.97438	-1.80393	3.49171
100 pg	35.0395	25.0115	10.028	0.249642	0.841105
1 ng	33.3605	24.8078	8.55262	-1.22569	2.33868
100 ng	33.9386	23.5303	10.4083	0.629954	0.646197
Treatment Group	TRAF3	GAPDH	∆Cq	∆∆Cq	Fold change 2^-∆∆Cq
Control	32.2001	24.5017	7.69836	0	1
1 pg	31.9683	25.0633	6.90496	-0.793398	1.73315
100 pg	31.8577	25.0115	6.84622	-0.852141	1.80518
1 ng	31.7502	24.8078	6.94239	-0.75597	1.68877
100 ng	31.8609	23.5303	8.33064	0.632273	0.645159
Treatment Group	TRIF	GAPDH	∆Cq	∆∆Cq	Fold change 2^-∆∆Cq
Control	35.88	24.5017	11.3783	0	1
1 pg	35.3651	25.0633	10.3018	-1.07648	2.10889
100 pg	34.54	25.0115	9.52848	-1.84982	3.60456
1 ng	34.5787	24.8078	9.77091	-1.6074	3.04702
100 ng	32.5564	23.5303	9.02608	-2.35222	5.10609
Treatment Group	IARK4	GAPDH	∆Cq	∆∆Cq	Fold change 2^-∆∆Cq
Control	31.4952	24.5017	6.99352	0	1
1 pg	29.8127	25.0633	4.7494	-2.24412	4.73749
100 pg	30.3818	25.0115	5.37023	-1.62329	3.08077
1 ng	29.0464	24.8078	4.23861	-2.75491	6.75011
100 ng	29.1576	23.5303	5.62735	-1.36617	2.57785
Treatment Group	TLR9	GAPDH	∆Cq	∆∆Cq	Fold change 2^-∆∆Cq
Control	33.61	24.5	9.11	0	1
1 pg	33.39	25.06	8.33	-0.78	1.71713
100 pg	33.33	25.01	8.32	-0.79	1.72907
1 ng	33.18	24.81	8.37	-0.74	1.67018
100 ng	34.07	23.53	10.54	1.43	0.371131
Treatment Details	Control	1pg	100pg	1ng	100ng
TLR1	1	0.785179	1.06849	1.09802	0.281988
TLR2	1	2.13713	0.552902	1.1672	0.416322
TLR3	1	1.60399	0.57282	0.522093	0.152875
TLR4	1	2.81257	1.43433	1.35177	1.26585
TLR5	1	1.3437	1.29957	0.381321	0.169664
TLR6	1	1.88206	1.17064	0.807074	0.353554
TLR7	1	1.30844	5.84691	2.93045	0.572695
TLR8	1	0.481063	0.470116	0.658408	1.40872
TLR9	1	1.71713	1.73	1.65864	0.368567
TLR10	1	0.884312	2.28346	1.27113	0.0914909
MYD88	1	1.5154	0.923611	2.05043	0.768745
TRAF6	1	3.49171	0.841105	2.33868	0.646197
TRAF3	1	1.73315	1.80518	1.68877	0.645159
TRIF	1	2.10889	3.60456	3.04702	5.10609
IARK4	1	4.73749	3.08077	6.75011	2.57785
